# Bidirectional control of a metabolic transition by the GID ubiquitin ligase

**DOI:** 10.1101/2025.07.15.664932

**Authors:** Ka-Yiu Edwin Kong, Christian Ochs, Cécile Debarnot, Matti Myllykoski, Denís Arribas Blanco, Susmitha Shankar, Vivien A.C. Schoonenberg, Julia Kończak, Julia K. Varga, Ora Schueler-Furman, Katja Luck, Falk Butter, Jia-Xuan Chen, Lukas S. Stelzl, Thomas Arnesen, Anton Khmelinskii

## Abstract

The GID/CTLH ubiquitin ligase is a multisubunit E3 conserved across eukaryotes. GID/CTLH has been implicated in a variety of processes, including metabolic regulation, cell proliferation, embryonic development and cell differentiation. However, our understanding of substrate recognition by GID/CTLH remains incomplete. Here, we characterize the regulation, specificity and functions of the putative substrate receptor Gid11 in budding yeast. We find that upon its expression during the switch of carbon source from glucose to ethanol, Gid11 associates with the core GID complex, likely forming a large ring assembly. Through systematic mutagenesis, we identify a negatively charged pocket on Gid11 that binds substrates carrying N-terminal degrons starting with threonine and define the Thr/N-degron motif. Such Thr/N-degrons are exposed upon co-translational removal of the initiator methionine, while escaping N-terminal acetylation. Finally, we show that during the switch to ethanol, GID^Gid11^ targets for degradation factors linked to glycolysis, opposing the established role of GID in the degradation of gluconeogenic enzymes during the reverse switch from ethanol to glucose. Taken together, our results establish Gid11 as a bona fide GID substrate receptor and highlight GID as a regulator of metabolic transitions.
