## Supplementary Table 1 for "Bidirectional control of a metabolic transition by the GID ubiquitin ligase"

### Sheet: Sheet1
Supplementary Table 1
Yeast strains used in this work
Strain	Genotype	Source	Figure
BY4741	MATa his3Δ1 leu2Δ0 met15Δ0 ura3Δ0	Brachmann et al., 1998	5h+6d
y8205	MATalpha can1Δ::STE2pr-SpHIS5 lyp1Δ::STE3pr-LEU2 his3Δ1 leu2Δ0 ura3Δ0	Tong and Boone, 2007
yMaM330	MATalpha can1Δ::STE2pr-SpHIS5 lyp1Δ::STE3pr-LEU2 his3Δ1 leu2Δ0 ura3Δ0 leu2Δ0::GAL1pr-I-SCEI-natNT2	Khmelinskii et al., 2014	1b+1c+1f+2a+2b+2c+2d+4a+4b+4d+4f+5b+5c+5d+5e+5f+5g+6b+S1a+S4a+S4b
yKEK334	yMaM330 HA-GID11 gid9Δ::kanMX6	This study	1a
yKEK229	yMaM330 HA-GID11	This study	1a+1g+2c+2d+S1a+S1b+3e
yKEK259	yMaM330 HA-GID11 gid5Δ::kanMX6	This study	1a+2d
Hap KO library	BY4741 orfΔ::kanMX6	Winzeler et al., 1999	1d+1e
yKEK386	y8205 ura3Δ0::TDH3pr-sfGFP-CYC1ter-URA3 leu2Δ0::natNT2-TDH3pr-mCherry-CYC1ter	This study	1d+S1c
yKEK378	y8205 ura3Δ0::TDH3pr-sfGFP-CYC1ter-URA3 leu2Δ0::natNT2-GID11pr-mCherry-CYC1ter	This study	1e+S1c
yKEK397	yMaM330 snf2Δ::kanMX6	This study	1f
yKEK403	yMaM330 HA-GID11 snf2Δ::kanMX6	This study	1g
yKEK230	yMaM330 GID1-3HA-kanMX6	This study	2a+2b
AK1241	BY4741 gid9Δ::KanMX	Kong et al., 2021	2e
yLZY0037	BY4741 gid5Δ::KanMX	This study	2e
yKEK263	BY4741 moh1Δ::kanMX	This study	2e
yKEK264	BY4741 ipf1Δ::kanMX	This study	2e
GPM3_tFT library	GPM3-mCherry-SceIsite-SpCYC1term-ScURA3-SceIsite-mCherryΔN-sfGFP	Khmelinskii et al., 2014	2e+2f
PHM8_tFT library	PHM8-mCherry-SceIsite-SpCYC1term-ScURA3-SceIsite-mCherryΔN-sfGFP	Khmelinskii et al., 2014	2e+2f
YOR283W_tFT library	YOR283W-mCherry-SceIsite-SpCYC1term-ScURA3-SceIsite-mCherryΔN-sfGFP	Khmelinskii et al., 2014	2e+2f
yMaM1074	yMaM330 HSM3-mCherry-sfGFP	Kong et al., 2021	3d+3g+3i+S3b+S3c
yMaM1082	yMaM330 PHM8-mCherry-sfGFP	Kong et al., 2021	3d+6c+S3d+S4c
yMaM1080	yMaM330 CPA1-mCherry-sfGFP	Kong et al., 2021	3d
yKEK087	yMaM330 PHM8-mCherry-sfGFP gid11Δ::kanMX6	This study	3f+3h+6c+6h+S3a+S3e+S4c
yKEK086	yMaM330 CPA1-mCherry-sfGFP gid11Δ::kanMX6	This study	3f+3h+S3a
yCPO0444	yMaM330 MDH2-mCherry-sfGFP gid1Δ::KanMX	This study	3j
yCPO0445	yMaM330 PHM8-mCherry-sfGFP gid1Δ::KanMX	This study	3j+S3f
yCPO0446	yMaM330 CPA1-mCherry-sfGFP gid1Δ::KanMX	This study	3j
yKEK092	yMaM330 gid11Δ::kanMX6	Kong et al., 2021	4a+4b+4d+5b+5c+5d+5e+5f+5g+6b+S1a
AK1285	yMaM330 YOR283W-mCherry-sfGFP gid9Δ::kanMX6	Kong et al., 2021	4c+4d
yKEK090	yMaM330 YOR283W-mCherry-sfGFP gid11Δ::kanMX6	Kong et al., 2021	4c+4d
yMaM1094	yMaM330 YOR283W-mCherry-sfGFP	Kong et al., 2021	4c+4d+4e+4f
yKEK085	yMaM330 GPM3-mCherry-sfGFP gid11Δ::kanMX6	Kong et al., 2021	4c+6c+S3a+S4e
yMaM1079	yMaM330 GPM3-mCherry-sfGFP	Kong et al., 2021	4c+6c+S4e
AK1258	yMaM330 GPM3-mCherry-sfGFP gid9Δ::kanMX6	Kong et al., 2021	4c+6c+S4e
yKEK114	yMaM330 gid9Δ::kanMX6	Kong et al., 2021	4d+5b+5c+5d+5e+5f+5g+6b+S1a+S4a+S4b
yKEK486	BY4741 GPM3-mCherry-sfGFP-kanMX6	This study	4e
yKEK487	BY4741 GPM3(T2A)-mCherry-sfGFP-kanMX6	This study	4e
yCPO0422	yMaM330 YOR283W T2A-mCherry-sfGFP	This study	4e+4f
AK1289	yMaM330 gid7Δ::kanMX6	This study	5g
yKEK115	yMaM330 gid4Δ::kanMX6	Kong et al., 2021	5g
yKEK075	yMaM330 gid10Δ::kanMX6	Kong et al., 2021	5g
yKEK179	BY4741 gid11Δ::kanMX	Kong et al., 2021	5h
yCPO0349	yMaM330 MDMT-PHM8-mCherry-sfGFP	This study	6c
yCPO0371	yMaM330 MDMT-PHM8-mCherry-sfGFP gid9Δ::KanMX	This study	6c
yCPO0372	yMaM330 MDMT-PHM8-mCherry-sfGFP gid11Δ::KanMX	This study	6c
yCPO0348	yMaM330 MDT-PHM8-mCherry-sfGFP	This study	6c
yCPO0369	yMaM330 MDT-PHM8-mCherry-sfGFP gid9Δ::KanMX	This study	6c
yCPO0370	yMaM330 MDT-PHM8-mCherry-sfGFP gid11Δ::KanMX	This study	6c
yCPO0351	yMaM330 MLMT-PHM8-mCherry-sfGFP	This study	6c
yCPO0375	yMaM330 MLMT-PHM8-mCherry-sfGFP gid9Δ::KanMX	This study	6c
yCPO0376	yMaM330 MLMT-PHM8-mCherry-sfGFP gid11Δ::KanMX	This study	6c
yCPO0350	yMaM330 MLT-PHM8-mCherry-sfGFP	This study	6c
yCPO0373	yMaM330 MLT-PHM8-mCherry-sfGFP gid9Δ::KanMX	This study	6c
yCPO0374	yMaM330 MLT-PHM8-mCherry-sfGFP gid11Δ::KanMX	This study	6c
yCPO0347	yMaM330 MTMT-PHM8-mCherry-sfGFP	This study	6c
yCPO0367	yMaM330 MTMT-PHM8-mCherry-sfGFP gid9Δ::KanMX	This study	6c
yCPO0368	yMaM330 MTMT-PHM8-mCherry-sfGFP gid11Δ::KanMX	This study	6c
yCPO0346	yMaM330 MTT-PHM8-mCherry-sfGFP	This study	6c
yCPO0365	yMaM330 MTT-PHM8-mCherry-sfGFP gid9Δ::KanMX	This study	6c
yCPO0366	yMaM330 MTT-PHM8-mCherry-sfGFP gid11Δ::KanMX	This study	6c
yCPO0399	yMaM330 MDMT-GPM3-mCherry-sfGFP	This study	6c
yCPO0409	yMaM330 MDMT-GPM3-mCherry-sfGFP gid11Δ::KanMX	This study	6c
yCPO0398	yMaM330 MDT-GPM3-mCherry-sfGFP	This study	6c
yCPO0406	yMaM330 MDT-GPM3-mCherry-sfGFP gid9Δ::KanMX	This study	6c
yCPO0407	yMaM330 MDT-GPM3-mCherry-sfGFP gid11Δ::KanMX	This study	6c
yCPO0401	yMaM330 MLMT-GPM3-mCherry-sfGFP	This study	6c
yCPO0412	yMaM330 MLMT-GPM3-mCherry-sfGFP gid9Δ::KanMX	This study	6c
yCPO0413	yMaM330 MLMT-GPM3-mCherry-sfGFP gid11Δ::KanMX	This study	6c
yCPO0400	yMaM330 MLT-GPM3-mCherry-sfGFP	This study	6c
yCPO0410	yMaM330 MLT-GPM3-mCherry-sfGFP gid9Δ::KanMX	This study	6c
yCPO0411	yMaM330 MLT-GPM3-mCherry-sfGFP gid11Δ::KanMX	This study	6c
yCPO0397	yMaM330 MTMT-GPM3-mCherry-sfGFP	This study	6c
yCPO0404	yMaM330 MTMT-GPM3-mCherry-sfGFP gid9Δ::KanMX	This study	6c
yCPO0405	yMaM330 MTMT-GPM3-mCherry-sfGFP gid11Δ::KanMX	This study	6c
yCPO0396	yMaM330 MTT-GPM3-mCherry-sfGFP	This study	6c
yCPO0402	yMaM330 MTT-GPM3-mCherry-sfGFP gid9Δ::KanMX	This study	6c
yCPO0403	yMaM330 MTT-GPM3-mCherry-sfGFP gid11Δ::KanMX	This study	6c
AK1269	yMaM330 PHM8-mCherry-sfGFP gid9Δ::kanMX6	Kong et al., 2021	6c+S4c
yCPO0408	yMaM330 MDMT-GPM3-mCherry-sfGFP gid9Δ::KanMX	This study	6c+S5a
yKEK088	yMaM330 BLM10-mCherry-sfGFP gid11Δ::kanMX	Kong et al., 2021	6h
yKEK146	yMaM330 GID11-3HA-kanMX6	Kong et al., 2021	S1a
yKEK414	y8205 ura3Δ0::TDH3pr-sfGFP-CYC1ter-URA3 leu2Δ0::natNT2-TDH3pr-mCherry-CYC1ter swi3Δ::kanMX6	This study	S1c
yKEK415	y8205 ura3Δ0::TDH3pr-sfGFP-CYC1ter-URA3 leu2Δ0::natNT2-TDH3pr-mCherry-CYC1ter snf2Δ::kanMX6	This study	S1c
yKEK416	y8205 ura3Δ0::TDH3pr-sfGFP-CYC1ter-URA3 leu2Δ0::natNT2-TDH3pr-mCherry-CYC1ter snf5Δ::kanMX6	This study	S1c
yKEK417	y8205 ura3Δ0::TDH3pr-sfGFP-CYC1ter-URA3 leu2Δ0::natNT2-TDH3pr-mCherry-CYC1ter snf6Δ::kanMX6	This study	S1c
yKEK418	y8205 ura3Δ0::TDH3pr-sfGFP-CYC1ter-URA3 leu2Δ0::natNT2-TDH3pr-mCherry-CYC1ter ixr1Δ::kanMX6	This study	S1c
yKEK419	y8205 ura3Δ0::TDH3pr-sfGFP-CYC1ter-URA3 leu2Δ0::natNT2-TDH3pr-mCherry-CYC1ter isw1Δ::kanMX6	This study	S1c
yKEK408	y8205 ura3Δ0::TDH3pr-sfGFP-CYC1ter-URA3 leu2Δ0::natNT2-GID11pr-mCherry-CYC1ter swi3Δ::kanMX6	This study	S1c
yKEK409	y8205 ura3Δ0::TDH3pr-sfGFP-CYC1ter-URA3 leu2Δ0::natNT2-GID11pr-mCherry-CYC1ter snf2Δ::kanMX6	This study	S1c
yKEK410	y8205 ura3Δ0::TDH3pr-sfGFP-CYC1ter-URA3 leu2Δ0::natNT2-GID11pr-mCherry-CYC1ter snf5Δ::kanMX6	This study	S1c
yKEK411	y8205 ura3Δ0::TDH3pr-sfGFP-CYC1ter-URA3 leu2Δ0::natNT2-GID11pr-mCherry-CYC1ter snf6Δ::kanMX6	This study	S1c
yKEK412	y8205 ura3Δ0::TDH3pr-sfGFP-CYC1ter-URA3 leu2Δ0::natNT2-GID11pr-mCherry-CYC1ter ixr1Δ::kanMX6	This study	S1c
yKEK413	y8205 ura3Δ0::TDH3pr-sfGFP-CYC1ter-URA3 leu2Δ0::natNT2-GID11pr-mCherry-CYC1ter isw1Δ::kanMX6	This study	S1c
AK1252	yMaM330 HSM3-mCherry-sfGFP gid9Δ::kanMX6	Kong et al., 2021	S3b
yKEK141	yMaM330 HSM3-mCherry-sfGFP gid4Δ::hphNT1 gid10Δ::kanMX6	This study	S3b
yKEK142	yMaM330 HSM3-mCherry-sfGFP gid4Δ::kanMX6 gid11Δ::hphNT1	This study	S3b
yKEK143	yMaM330 HSM3-mCherry-sfGFP gid10Δ::hphNT1 gid11Δ::kanMX6	This study	S3b
yKEK542	yMaM330 HSM3-mCherry-sfGFP gid4Δ::hphNT1 gid10Δ::kanMX6 gid11Δ::CaURA3	This study	S3b
yKEK293	yMaM330 PFK2-mCherry-sfGFP	This study	S4d
yKEK294	yMaM330 PFK2-mCherry-sfGFP gid9Δ::kanMX6	This study	S4d
yKEK295	yMaM330 PFK2-mCherry-sfGFP gid11Δ::kanMX6	This study	S4d
yKEK423	yMaM330 PFK2-3HA-kanMX6	This study	S4d
yKEK424	yMaM330 PFK2-3HA-kanMX6 gid9Δ::hphNT1	This study	S4d
yKEK425	yMaM330 PFK2-3HA-kanMX6 gid11Δ::hphNT1	This study	S4d
