## Supplementary Table 2 for "Bidirectional control of a metabolic transition by the GID ubiquitin ligase"

### Sheet: Sheet1
Supplementary Table 2
Plasmids used in this work
Plasmid	Description	Source	Figure
pKEK050	pRS413-TDH3pr-NanoLuc-GFP	this study	1c
pKEK114	pRS413-GID11pr-NanoLuc-GFP	this study	1c
pCPO0065	pRS413-GPDpr-MOH1-CYCter	This study	2f
pCPO0066	pRS413-GPDpr-IPF1-CYCter	This study	2f
pKEK077	pRS413-GPDpr	Kong et al., 2021	2f+3d+S3c+4f+3e
pKEK199	pRS413-GPDpr-GID10	this study	3d
pKEK078	pRS413-GPDpr-GID11	Kong et al., 2021	3d
pKEK198	pRS413-GPDpr-GID4	this study	3d+3e
pKEK079	pRS413-GPDpr-HA-GID11-CYC1ter	Kong et al., 2021	S3c
pKEK180	pRS413-GPDpr-HA-GID11(∆727-730)-CYC1ter	Kong et al., 2021	S3c
pKEK181	pRS413-GPDpr-HA-GID11(Y727A L729A)-CYC1ter	Kong et al., 2021	S3c
pKEK182	pRS413-GPDpr-HA-GID11(Y727D L729D)-CYC1ter	Kong et al., 2021	S3c
pCD031	pRS413-GPDpr-HA-GID11(∆717-730)-CYC1ter	This study	S3c
pJK0008	pRS313-GID11pr-HA-GID11 M1_K24del-GID11ter	This study	3f+3g+S3d
pJK0009	pRS313-GID11pr-HA-GID11 V84_I115del-GID11ter	This study	3f+3g+S3d
pJK0011	pRS313-GID11pr-HA-GID11 N455_P485del-GID11ter	This study	3f+3g+S3d
pJK0012	pRS313-GID11pr-HA-GID11 V526_T677del-GID11ter	This study	3f+3g+S3d
pCPO0057	pRS313-GID11pr-HA-GID11 M1V24del V84I115del N455P485del V526P485del-CYCter	This study	3f+3g+S3d
pJK0010	pRS313-GID11pr-HA-GID11 Y306_E332del-GID11ter	This study	3f+3g+3h+3i+S3d+S3e
pCPO0051	pRS313-GID11pr-HA-SalI-GID11ter	This study	3f+3g+3h+3i+3j+6h+S3a+S3d+S3e+S3f
pJK0001	pRS313-GID11pr-HA-GID11-GID11ter	This study	3f+3g+3h+3i+6h+S3a+S3d+S3e
pCD040	pRS313-GID11pr-GID11(Y306-E332 GGS)-GID11ter	This study	3h+3i+S3e
pCD044	pRS313-GID1pr-GID1-3xHA-GID1ter	This study	3j+S3f
pCD045	pRS313-GID1pr-GID1(delY356-K382)-3xHA-GID1ter	This study	3j+S3f
pCD046	pRS313-GID1pr-GID1(delS413-E418)-3xHA-GID1ter	This study	3j+S3f
pCD047	pRS313-GID1pr-GID1(R578A)-3xHA-GID1ter	This study	3j+S3f
pCD048	pRS313-GID1pr-GID1(delY356-K382_delS413-E418_R578A)-3xHA-GID1ter	This study	3j+S3f
pKEK040	pRS413-GPDpr-GPM3-mCherry-sfGFP	Kong et al., 2021	4d+4f+6b+S1a
pKEK400	pRS413-GPDpr-Myc-Ub	this study	4d+4f+S4e
pKEK041	pRS413-GPDpr-GPM3(T2A)-mCherry-sfGFP	Kong et al., 2021	4f
pKEK357	pRS313-ACS2pr-ACS2-mCherry-sfGFP-ACS2ter	this study	5b
pKEK358	pRS313-ACS2pr-ACS2(T2A)-mCherry-sfGFP-ACS2ter	this study	5b
pKEK359	pRS313-ACS2pr-ACS2(T2G)-mCherry-sfGFP-ACS2ter	this study	5b
pKEK360	pRS313-DBP3pr-DBP3-mCherry-sfGFP-DBP3ter	this study	5b
pKEK361	pRS313-DBP3pr-DBP3(T2A)-mCherry-sfGFP-DBP3ter	this study	5b
pKEK362	pRS313-DBP3pr-DBP3(T2G)-mCherry-sfGFP-DBP3ter	this study	5b
pKEK349	pRS313-DLD3pr-DLD3(T2A)-mCherry-sfGFP-DLD3ter	this study	5b
pKEK350	pRS313-DLD3pr-DLD3(T2G)-mCherry-sfGFP-DLD3ter	this study	5b
pKEK352	pRS313-LYS20pr-LYS20(T2A)-mCherry-sfGFP-LYS20ter	this study	5b
pKEK353	pRS313-LYS20pr-LYS20(T2G)-mCherry-sfGFP-LYS20ter	this study	5b
pKEK369	pRS313-PFK2pr-PFK2-mCherry-sfGFP-PFK2ter	this study	5b
pKEK370	pRS313-PFK2pr-PFK2(T2A)-mCherry-sfGFP-PFK2ter	this study	5b
pKEK371	pRS313-PFK2pr-PFK2(T2G)-mCherry-sfGFP-PFK2ter	this study	5b
pKEK364	pRS313-STF2pr-STF2(T2A)-mCherry-sfGFP-STF2ter	this study	5b
pKEK365	pRS313-STF2pr-STF2(T2G)-mCherry-sfGFP-STF2ter	this study	5b
pKEK366	pRS313-TMA10pr-TMA10-mCherry-sfGFP-TMA10ter	this study	5b
pKEK367	pRS313-TMA10pr-TMA10(T2A)-mCherry-sfGFP-TMA10ter	this study	5b
pKEK368	pRS313-TMA10pr-TMA10(T2G)-mCherry-sfGFP-TMA10ter	this study	5b
pKEK354	pRS413-GPDpr-TOP1-mCherry-sfGFP	this study	5b
pKEK355	pRS413-GPDpr-TOP1(T2A)-mCherry-sfGFP	this study	5b
pKEK356	pRS413-GPDpr-TOP1(T2G)-mCherry-sfGFP	this study	5b
pKEK348	pRS313-DLD3pr-DLD3-mCherry-sfGFP-DLD3ter	this study	5b+5h
pKEK351	pRS313-LYS20pr-LYS20-mCherry-sfGFP-LYS20ter	this study	5b+5h
pKEK363	pRS313-STF2pr-STF2-mCherry-sfGFP-STF2ter	this study	5b+5h
pKEK373	pRS413-GPDpr-MDH2-eK-mCherry-sfGFP	this study	5g
pKEK376	pRS413-GPDpr-MDH2(PHM82-5)-eK-mCherry-sfGFP	this study	5g
pKEK184	pRS413-GPDpr-PHM8(SalI-STOP)-GGGS-mCherry-sfGFP	this study	5c+5e
pKEK447	pRS413-GPDpr-GPM3(SalI-STOP)-GGGS-mCherry-sfGFP	this study	5d+5f
pCPO0068	pRS313-DBP3pr-DBP3 K3V-mCherry-sfGFP-DBP3ter	This study	5h
pCPO0067	pRS313-DBP3pr-DBP3-mCherry-sfGFP-DBP3ter	This study	5h
pJK0016	pRS313-DLD3pr-DLD3 A3V-mCherry-sfGFP-DLD3ter	This study	5h
pJK0013	pRS313-LYS20pr-LYS20 A3V-mCherry-sfGFP-LYS20ter	This study	5h
pJK0014	pRS313-STF2pr-STF2 R3V-mCherry-sfGFP-STF2ter	This study	5h
pJK0015	pRS413-GPDpr-YOR283W K3V-mCherry-sfGFP-CYCter	This study	5h
pKEK043	pRS413-GPDpr-YOR283W-mCherry-sfGFP	Kong et al., 2021	5h+6b+S1a
pKEK466	pRS413-GPDpr-Ubi-PHM8-mCherry-sfGFP	this study	6b
pKEK468	pRS413-GPDpr-Ubi-GPM3-mCherry-sfGFP	this study	6b
pKEK470	pRS413-GPDpr-Ubi-YOR283W-mCherry-sfGFP	this study	6b
pKEK467	pRS413-GPDpr-Ubi-PHM8(M1Δ)-mCherry-sfGFP	this study	6b
pKEK469	pRS413-GPDpr-Ubi-GPM3(M1Δ)-mCherry-sfGFP	this study	6b
pKEK471	pRS413-GPDpr-Ubi-YOR283W(M1Δ)-mCherry-sfGFP	this study	6b
pKEK031	pRS413-GPDpr-PHM8-mCherry-sfGFP	Kong et al., 2021	6b+S1a
pCPO0058	pRS413-GPDpr-GPM3 V3E-GGGS-mCherry-sfGFP	This study	6d
pCPO0059	pRS413-GPDpr-GPM3 V3F-GGGS-mCherry-sfGFP	This study	6d
pCPO0060	pRS413-GPDpr-GPM3 V3I-GGGS-mCherry-sfGFP	This study	6d
pCPO0061	pRS413-GPDpr-GPM3 V3L-GGGS-mCherry-sfGFP	This study	6d
pCPO0062	pRS413-GPDpr-GPM3 V3S-GGGS-mCherry-sfGFP	This study	6d
pCD011	pRS313-GID11pr-HA-GID11(H45A)-GID11ter	This study	6h
pCD012	pRS313-GID11pr-HA-GID11(W46A)-GID11ter	This study	6h
pCD013	pRS313-GID11pr-HA-GID11(W46F)-GID11ter	This study	6h
pCD015	pRS313-GID11pr-HA-GID11(Q47N)-GID11ter	This study	6h
pCD016	pRS313-GID11pr-HA-GID11(L48A)-GID11ter	This study	6h
pCD018	pRS313-GID11pr-HA-GID11(I221A)-GID11ter	This study	6h
pCD020	pRS313-GID11pr-HA-GID11(N223Q)-GID11ter	This study	6h
pCD022	pRS313-GID11pr-HA-GID11(N242Q)-GID11ter	This study	6h
pCD027	pRS313-GID11pr-HA-GID11(N270A)-GID11ter	This study	6h
pCD023	pRS313-GID11pr-HA-GID11(D286A)-GID11ter	This study	6h
pCD024	pRS313-GID11pr-HA-GID11(D286E)-GID11ter	This study	6h
pCD025	pRS313-GID11pr-HA-GID11(F347A)-GID11ter	This study	6h
pCD017	pRS313-GID11pr-HA-GID11(R134A)-GID11ter	This study	6h
pCD026	pRS313-GID11pr-HA-GID11(∆717-730)-GID11ter	This study	S3a
pCD030	pRS313-GID11pr-HA-GID11(∆727-730)-GID11ter	This study	S3a
pCD028	pRS313-GID11pr-HA-GID11(Y727A L729A)-GID11ter	This study	S3a
pCD029	pRS313-GID11pr-HA-GID11(Y727D L729D)-GID11ter	This study	S3a
