## Supplementary Table 3 for "Bidirectional control of a metabolic transition by the GID ubiquitin ligase"

### Sheet: Sheet1
Supplementary Table 3
Oligonucleotides used in this work
ID	Name	Sequence	Use	Remarks
1	Gid11_F	CGGATTCTTCCGTATTGAGGTCTCC	RT-qPCR
2	Gid11_R	AGGGAATCCCTTATCATCAGAACCG	RT-qPCR
3	Alg9_F	GGGCATCATTATTCACATGGATTGCC	RT-qPCR
4	Alg9_R	GCTATAGGAGCTGTGTAATTGTTCACC	RT-qPCR
5	Phm8_MXZ_F	CTTAGTTTCGACGGATTCTAGAACTAGTGGATCCATGNNNNNNGCTAAAGATTACAGAACAATTTATAGAAACCAAATCA	Phm8 MXZ library construction
6	Phm8_MXZ_R	TGATTTGGTTTCTATAAATTGTTCTGTAATCTTTAGCNNNNNNCATGGATCCACTAGTTCTAGAATCCGTCGAAACTAAG	Phm8 MXZ library construction
7	Gpm3_MXZ_F	CTTAGTTTCGACGGATTCTAGAACTAGTGGATCCATGNNNNNNACTGACACTTTTAAACTGTTTATTTTAAGGCATGGTC	Gpm3 MXZ library construction
8	Gpm3_MXZ_R	GACCATGCCTTAAAATAAACAGTTTAAAAGTGTCAGTNNNNNNCATGGATCCACTAGTTCTAGAATCCGTCGAAACTAAG	Gpm3 MXZ library construction
9	Phm8_SM_library	agaactagtggatccatgNNNNNNNNNNNNNNNNNNNNNNNNNNNtatagaaaccaaatcaaaaagca	Phm8 saturation mutagenesis library construction	An oligo pool with 541 unique sequences replacing the central variable region of 27Ns
10	Phm8_extend_F	CTTAGTTTCGACGGATTCTAGAACTAGTGGATCC	Phm8 saturation mutagenesis library construction
11	Phm8_extend_R	CCTGATTTAGTCGTATCTGCTTTTTGATTTGG	Phm8 saturation mutagenesis library construction
12	Gpm3_SM2_F	CTTAGTTTCGACGGATTCTAGAACTAGTGGATCCATGNNNGTTACTGACACTTTTAAACTGTTTATTTTAAGGCATGGTCAAAGTGAAT	Gpm3 saturation mutagenesis library construction
13	Gpm3_SM2_R	ATTCACTTTGACCATGCCTTAAAATAAACAGTTTAAAAGTGTCAGTAACNNNCATGGATCCACTAGTTCTAGAATCCGTCGAAACTAAG	Gpm3 saturation mutagenesis library construction
14	Gpm3_SM3_F	CTTAGTTTCGACGGATTCTAGAACTAGTGGATCCATGACTNNNACTGACACTTTTAAACTGTTTATTTTAAGGCATGGTCAAAGTGAAT	Gpm3 saturation mutagenesis library construction
15	Gpm3_SM3_R	ATTCACTTTGACCATGCCTTAAAATAAACAGTTTAAAAGTGTCAGTNNNAGTCATGGATCCACTAGTTCTAGAATCCGTCGAAACTAAG	Gpm3 saturation mutagenesis library construction
16	Gpm3_SM4_F	CTTAGTTTCGACGGATTCTAGAACTAGTGGATCCATGACTGTTNNNGACACTTTTAAACTGTTTATTTTAAGGCATGGTCAAAGTGAAT	Gpm3 saturation mutagenesis library construction
17	Gpm3_SM4_R	ATTCACTTTGACCATGCCTTAAAATAAACAGTTTAAAAGTGTCNNNAACAGTCATGGATCCACTAGTTCTAGAATCCGTCGAAACTAAG	Gpm3 saturation mutagenesis library construction
18	Gpm3_SM5_F	CTTAGTTTCGACGGATTCTAGAACTAGTGGATCCATGACTGTTACTNNNACTTTTAAACTGTTTATTTTAAGGCATGGTCAAAGTGAAT	Gpm3 saturation mutagenesis library construction
19	Gpm3_SM5_R	ATTCACTTTGACCATGCCTTAAAATAAACAGTTTAAAAGTNNNAGTAACAGTCATGGATCCACTAGTTCTAGAATCCGTCGAAACTAAG	Gpm3 saturation mutagenesis library construction
20	Gpm3_SM6_F	CTTAGTTTCGACGGATTCTAGAACTAGTGGATCCATGACTGTTACTGACNNNTTTAAACTGTTTATTTTAAGGCATGGTCAAAGTGAAT	Gpm3 saturation mutagenesis library construction
21	Gpm3_SM6_R	ATTCACTTTGACCATGCCTTAAAATAAACAGTTTAAANNNGTCAGTAACAGTCATGGATCCACTAGTTCTAGAATCCGTCGAAACTAAG	Gpm3 saturation mutagenesis library construction
22	Gpm3_SM7_F	CTTAGTTTCGACGGATTCTAGAACTAGTGGATCCATGACTGTTACTGACACTNNNAAACTGTTTATTTTAAGGCATGGTCAAAGTGAAT	Gpm3 saturation mutagenesis library construction
23	Gpm3_SM7_R	ATTCACTTTGACCATGCCTTAAAATAAACAGTTTNNNAGTGTCAGTAACAGTCATGGATCCACTAGTTCTAGAATCCGTCGAAACTAAG	Gpm3 saturation mutagenesis library construction
24	Gpm3_SM8_F	CTTAGTTTCGACGGATTCTAGAACTAGTGGATCCATGACTGTTACTGACACTTTTNNNCTGTTTATTTTAAGGCATGGTCAAAGTGAAT	Gpm3 saturation mutagenesis library construction
25	Gpm3_SM8_R	ATTCACTTTGACCATGCCTTAAAATAAACAGNNNAAAAGTGTCAGTAACAGTCATGGATCCACTAGTTCTAGAATCCGTCGAAACTAAG	Gpm3 saturation mutagenesis library construction
26	Gpm3_SM9_F	CTTAGTTTCGACGGATTCTAGAACTAGTGGATCCATGACTGTTACTGACACTTTTAAANNNTTTATTTTAAGGCATGGTCAAAGTGAAT	Gpm3 saturation mutagenesis library construction
27	Gpm3_SM9_R	ATTCACTTTGACCATGCCTTAAAATAAANNNTTTAAAAGTGTCAGTAACAGTCATGGATCCACTAGTTCTAGAATCCGTCGAAACTAAG	Gpm3 saturation mutagenesis library construction
28	Gpm3_SM10_F	CTTAGTTTCGACGGATTCTAGAACTAGTGGATCCATGACTGTTACTGACACTTTTAAACTGNNNATTTTAAGGCATGGTCAAAGTGAAT	Gpm3 saturation mutagenesis library construction
29	Gpm3_SM10_R	ATTCACTTTGACCATGCCTTAAAATNNNCAGTTTAAAAGTGTCAGTAACAGTCATGGATCCACTAGTTCTAGAATCCGTCGAAACTAAG	Gpm3 saturation mutagenesis library construction
30	Phm8_Gpm3_F_0N	ctacacgacgctcttccgatctAGAACTTAGTTTCGACGG	Preparation of sequencing libraries
31	Phm8_Gpm3_F_1N	ctacacgacgctcttccgatctNAGAACTTAGTTTCGACGG	Preparation of sequencing libraries
32	Phm8_Gpm3_F_3N	ctacacgacgctcttccgatctNNNAGAACTTAGTTTCGACGG	Preparation of sequencing libraries
33	Phm8_Gpm3_F_5N	ctacacgacgctcttccgatctNNNNNAGAACTTAGTTTCGACGG	Preparation of sequencing libraries
34	Phm8_Gpm3_F_7N	ctacacgacgctcttccgatctNNNNNNNAGAACTTAGTTTCGACGG	Preparation of sequencing libraries
35	Phm8_Gpm3_F_9N	ctacacgacgctcttccgatctNNNNNNNNNAGAACTTAGTTTCGACGG	Preparation of sequencing libraries
36	Phm8_R1_0N	gacgtgtgctcttccgatctGCTTAACGACAAGCTTTGCAAATGC	Preparation of sequencing libraries
37	Phm8_R1_2N	gacgtgtgctcttccgatctNNGCTTAACGACAAGCTTTGCAAATGC	Preparation of sequencing libraries
38	Phm8_R1_4N	gacgtgtgctcttccgatctNNNNGCTTAACGACAAGCTTTGCAAATGC	Preparation of sequencing libraries
39	Phm8_R1_6N	gacgtgtgctcttccgatctNNNNNNGCTTAACGACAAGCTTTGCAAATGC	Preparation of sequencing libraries
40	Phm8_R2_0N	gacgtgtgctcttccgatctTTCGATGACCAAGCTTTGCAAATGC	Preparation of sequencing libraries
41	Phm8_R2_2N	gacgtgtgctcttccgatctNNTTCGATGACCAAGCTTTGCAAATGC	Preparation of sequencing libraries
42	Phm8_R2_4N	gacgtgtgctcttccgatctNNNNTTCGATGACCAAGCTTTGCAAATGC	Preparation of sequencing libraries
43	Phm8_R2_6N	gacgtgtgctcttccgatctNNNNNNTTCGATGACCAAGCTTTGCAAATGC	Preparation of sequencing libraries
44	Phm8_R3_0N	gacgtgtgctcttccgatctACGTTGCCACAAGCTTTGCAAATGC	Preparation of sequencing libraries
45	Phm8_R3_2N	gacgtgtgctcttccgatctNNACGTTGCCACAAGCTTTGCAAATGC	Preparation of sequencing libraries
46	Phm8_R3_4N	gacgtgtgctcttccgatctNNNNACGTTGCCACAAGCTTTGCAAATGC	Preparation of sequencing libraries
47	Phm8_R3_6N	gacgtgtgctcttccgatctNNNNNNACGTTGCCACAAGCTTTGCAAATGC	Preparation of sequencing libraries
48	Phm8_R4_0N	gacgtgtgctcttccgatctAGACCTCACCAAGCTTTGCAAATGC	Preparation of sequencing libraries
49	Phm8_R4_2N	gacgtgtgctcttccgatctNNAGACCTCACCAAGCTTTGCAAATGC	Preparation of sequencing libraries
50	Phm8_R4_4N	gacgtgtgctcttccgatctNNNNAGACCTCACCAAGCTTTGCAAATGC	Preparation of sequencing libraries
51	Phm8_R4_6N	gacgtgtgctcttccgatctNNNNNNAGACCTCACCAAGCTTTGCAAATGC	Preparation of sequencing libraries
52	Phm8_R5_0N	gacgtgtgctcttccgatctCCTGGTAGTCAAGCTTTGCAAATGC	Preparation of sequencing libraries
53	Phm8_R5_2N	gacgtgtgctcttccgatctNNCCTGGTAGTCAAGCTTTGCAAATGC	Preparation of sequencing libraries
54	Phm8_R5_4N	gacgtgtgctcttccgatctNNNNCCTGGTAGTCAAGCTTTGCAAATGC	Preparation of sequencing libraries
55	Phm8_R5_6N	gacgtgtgctcttccgatctNNNNNNCCTGGTAGTCAAGCTTTGCAAATGC	Preparation of sequencing libraries
56	Phm8_R6_0N	gacgtgtgctcttccgatctAGGTGGTCACAAGCTTTGCAAATGC	Preparation of sequencing libraries
57	Phm8_R6_2N	gacgtgtgctcttccgatctNNAGGTGGTCACAAGCTTTGCAAATGC	Preparation of sequencing libraries
58	Phm8_R6_4N	gacgtgtgctcttccgatctNNNNAGGTGGTCACAAGCTTTGCAAATGC	Preparation of sequencing libraries
59	Phm8_R6_6N	gacgtgtgctcttccgatctNNNNNNAGGTGGTCACAAGCTTTGCAAATGC	Preparation of sequencing libraries
60	Phm8_R7_0N	gacgtgtgctcttccgatctTTGTGACTGCAAGCTTTGCAAATGC	Preparation of sequencing libraries
61	Phm8_R7_2N	gacgtgtgctcttccgatctNNTTGTGACTGCAAGCTTTGCAAATGC	Preparation of sequencing libraries
62	Phm8_R7_4N	gacgtgtgctcttccgatctNNNNTTGTGACTGCAAGCTTTGCAAATGC	Preparation of sequencing libraries
63	Phm8_R7_6N	gacgtgtgctcttccgatctNNNNNNTTGTGACTGCAAGCTTTGCAAATGC	Preparation of sequencing libraries
64	Phm8_R8_0N	gacgtgtgctcttccgatctATACAGTCCCAAGCTTTGCAAATGC	Preparation of sequencing libraries
65	Phm8_R8_2N	gacgtgtgctcttccgatctNNATACAGTCCCAAGCTTTGCAAATGC	Preparation of sequencing libraries
66	Phm8_R8_4N	gacgtgtgctcttccgatctNNNNATACAGTCCCAAGCTTTGCAAATGC	Preparation of sequencing libraries
67	Phm8_R8_6N	gacgtgtgctcttccgatctNNNNNNATACAGTCCCAAGCTTTGCAAATGC	Preparation of sequencing libraries
68	Gpm3_R1_0N	gacgtgtgctcttccgatctGCTTAACGAGAATATGTTTTCTGAG	Preparation of sequencing libraries
69	Gpm3_R1_2N	gacgtgtgctcttccgatctNNGCTTAACGAGAATATGTTTTCTGAG	Preparation of sequencing libraries
70	Gpm3_R1_4N	gacgtgtgctcttccgatctNNNNGCTTAACGAGAATATGTTTTCTGAG	Preparation of sequencing libraries
71	Gpm3_R1_6N	gacgtgtgctcttccgatctNNNNNNGCTTAACGAGAATATGTTTTCTGAG	Preparation of sequencing libraries
72	Gpm3_R2_0N	gacgtgtgctcttccgatctTTCGATGACGAATATGTTTTCTGAG	Preparation of sequencing libraries
73	Gpm3_R2_2N	gacgtgtgctcttccgatctNNTTCGATGACGAATATGTTTTCTGAG	Preparation of sequencing libraries
74	Gpm3_R2_4N	gacgtgtgctcttccgatctNNNNTTCGATGACGAATATGTTTTCTGAG	Preparation of sequencing libraries
75	Gpm3_R2_6N	gacgtgtgctcttccgatctNNNNNNTTCGATGACGAATATGTTTTCTGAG	Preparation of sequencing libraries
76	Gpm3_R3_0N	gacgtgtgctcttccgatctACGTTGCCAGAATATGTTTTCTGAG	Preparation of sequencing libraries
77	Gpm3_R3_2N	gacgtgtgctcttccgatctNNACGTTGCCAGAATATGTTTTCTGAG	Preparation of sequencing libraries
78	Gpm3_R3_4N	gacgtgtgctcttccgatctNNNNACGTTGCCAGAATATGTTTTCTGAG	Preparation of sequencing libraries
79	Gpm3_R3_6N	gacgtgtgctcttccgatctNNNNNNACGTTGCCAGAATATGTTTTCTGAG	Preparation of sequencing libraries
80	Gpm3_R4_0N	gacgtgtgctcttccgatctAGACCTCACGAATATGTTTTCTGAG	Preparation of sequencing libraries
81	Gpm3_R4_2N	gacgtgtgctcttccgatctNNAGACCTCACGAATATGTTTTCTGAG	Preparation of sequencing libraries
82	Gpm3_R4_4N	gacgtgtgctcttccgatctNNNNAGACCTCACGAATATGTTTTCTGAG	Preparation of sequencing libraries
83	Gpm3_R4_6N	gacgtgtgctcttccgatctNNNNNNAGACCTCACGAATATGTTTTCTGAG	Preparation of sequencing libraries
84	Gpm3_R5_0N	gacgtgtgctcttccgatctCCTGGTAGTGAATATGTTTTCTGAG	Preparation of sequencing libraries
85	Gpm3_R5_2N	gacgtgtgctcttccgatctNNCCTGGTAGTGAATATGTTTTCTGAG	Preparation of sequencing libraries
86	Gpm3_R5_4N	gacgtgtgctcttccgatctNNNNCCTGGTAGTGAATATGTTTTCTGAG	Preparation of sequencing libraries
87	Gpm3_R5_6N	gacgtgtgctcttccgatctNNNNNNCCTGGTAGTGAATATGTTTTCTGAG	Preparation of sequencing libraries
88	Gpm3_R6_0N	gacgtgtgctcttccgatctAGGTGGTCAGAATATGTTTTCTGAG	Preparation of sequencing libraries
89	Gpm3_R6_2N	gacgtgtgctcttccgatctNNAGGTGGTCAGAATATGTTTTCTGAG	Preparation of sequencing libraries
90	Gpm3_R6_4N	gacgtgtgctcttccgatctNNNNAGGTGGTCAGAATATGTTTTCTGAG	Preparation of sequencing libraries
91	Gpm3_R6_6N	gacgtgtgctcttccgatctNNNNNNAGGTGGTCAGAATATGTTTTCTGAG	Preparation of sequencing libraries
92	Gpm3_R7_0N	gacgtgtgctcttccgatctTTGTGACTGGAATATGTTTTCTGAG	Preparation of sequencing libraries
93	Gpm3_R7_2N	gacgtgtgctcttccgatctNNTTGTGACTGGAATATGTTTTCTGAG	Preparation of sequencing libraries
94	Gpm3_R7_4N	gacgtgtgctcttccgatctNNNNTTGTGACTGGAATATGTTTTCTGAG	Preparation of sequencing libraries
95	Gpm3_R7_6N	gacgtgtgctcttccgatctNNNNNNTTGTGACTGGAATATGTTTTCTGAG	Preparation of sequencing libraries
96	Gpm3_R8_0N	gacgtgtgctcttccgatctATACAGTCCGAATATGTTTTCTGAG	Preparation of sequencing libraries
97	Gpm3_R8_2N	gacgtgtgctcttccgatctNNATACAGTCCGAATATGTTTTCTGAG	Preparation of sequencing libraries
98	Gpm3_R8_4N	gacgtgtgctcttccgatctNNNNATACAGTCCGAATATGTTTTCTGAG	Preparation of sequencing libraries
99	Gpm3_R8_6N	gacgtgtgctcttccgatctNNNNNNATACAGTCCGAATATGTTTTCTGAG	Preparation of sequencing libraries
100	P5_Scriptseq	AATGATACGGCGACCACCGAGATCTACACTCTTTCCCTACACGACGCTCTTCCGAT*C*T	Preparation of sequencing libraries
101	P7_Scriptseq	CAAGCAGAAGACGGCATACGAGATNNNNNNGTGACTGGAGTTCAGACGTGTGCTCTTCCGAT*C*T	Preparation of sequencing libraries
